# Sex differences in islet stress responses support female beta cell resilience

**DOI:** 10.1101/2022.05.10.491428

**Authors:** George P. Brownrigg, Yi Han Xia, Chieh Min Jamie Chu, Su Wang, Charlotte Chao, Jiashuo Aaron Zhang, Søs Skovsø, Evgeniy Panzhinskiy, Xiaoke Hu, James D. Johnson, Elizabeth J. Rideout

**Affiliations:** Department of Cellular and Physiological Sciences, Life Sciences Institute, The University of British Columbia, 2350 Health Sciences Mall, Vancouver, BC, V6T 1Z3, Canada

**Keywords:** pancreatic islets, β cells, diabetes mellitus, endoplasmic reticulum stress, protein synthesis, transcriptomics

## Abstract

**Objective:** Pancreatic β cells play a key role in glucose homeostasis; dysfunction of this critical cell type causes type 2 diabetes (T2D). Emerging evidence points to sex differences in β cells, but few studies have examined male-female differences in β cell stress responses and resilience across multiple contexts, including diabetes. Here, we address the need for high-quality information on sex differences in β cell/islet gene expression and function using both human and rodent samples.

**Methods:** We compared β cell gene expression and insulin secretion in donors living with T2D to non-diabetic donors in both males and females. In mice, we generated a well-powered islet RNAseq dataset from 20-week-old male and female siblings with equivalent insulin sensitivity. Because on our unbiased analysis of gene expression pointed to sex differences in endoplasmic reticulum (ER) stress response, we subjected islets isolated from age-matched male and female mice to thapsigargin treatment and monitored protein synthesis, cell death, and β cell insulin production and secretion. Transcriptomic and proteomic analyses were used to characterize sex differences in islet responses to ER stress.

**Results:** Our single-cell analysis of human β cells revealed sex-specific changes to gene expression and function in T2D, correlating with more robust insulin secretion in islets isolated from female donors living with T2D compared to male T2D donors. In mice, RNA sequencing revealed differential enrichment of unfolded protein response pathway-associated genes, where female islets showed higher expression of genes linked with protein synthesis, folding, and processing. This differential expression was biologically significant, as female islets were more resilient to ER stress induction with thapsigargin. Specifically, female islets maintained better insulin secretion and showed a distinct transcriptional response under ER stress compared with males.

**Conclusions:** Our data demonstrate that physiologically significant sex differences in β cell gene expression exist in both humans and mice, and that female β cells maintain better insulin production and secretion across multiple physiological and pathological contexts.
