## Supplementary file 5 for "Sex differences in islet stress responses support female beta cell resilience"

### Sheet: Fig 1
I			J				K
Insulin Secretion - Female (AUC)			Insulin Secretion - Male (AUC)				Total Insulin Secretion (AUC)
Unpaired Student’s t-test			Unpaired Student’s t-test				Unpaired Student’s t-test
AAM+LG_ND vs AAM+LG_T2D	0.4806		AAM+LG_ND vs AAM+LG_T2D	0.5315			F_ND vs F_T2D	0.1514
AAM+HG_ND vs AAM+HG_T2D	0.227		AAM+HG_ND vs AAM+HG_T2D	0.0818			M_ND vs M_T2D	0.0503
AAM+HG+IBMX_ND vs AAM+HG+IBMX_T2D	0.1384		AAM+HG+IBMX_ND vs AAM+HG+IBMX_T2D	0.0442
KCl_ND vs KCl_T2D	0.1465		KCl_ND vs KCl_T2D	0.2259

### Sheet: Fig 3
A			B			E			F			G			H
Average Integrated Flourescence Intensity			Relative Protein Synthesis Intensity			Cell Death			Cell Death			Cell Death			Cell Death
Student’s t-test (paired)			Student’s t-test (paired)			Student’s t-test (unpaired)			Student’s t-test (unpaired)			Student’s t-test (unpaired)			Student’s t-test (unpaired)
DMSO F vs. 2hr Tg F	0.0152		DMSO F vs. 2hr Tg F	0.0142		DMSO_F vs 0.1uM Tg_F	0.4981		DMSO_M vs 0.1uM Tg_M	0.023		DMSO_F vs 10uM Tg_F	<0.0001		DMSO_M vs 10uM Tg_M	<0.0001
DMSO F vs. 24hr Tg F	0.9093		DMSO F vs. 24hr Tg F	0.9542		DMSO_F vs 1.0uM Tg_F	0.1086		DMSO_M vs 1.0uM Tg_M	<0.0001
2hr Tg F vs. 24hr Tg F	0.0027		2hr Tg F vs. 24hr Tg F	0.0019
DMSO M vs. 2hr Tg M	0.0289		DMSO M vs. 2hr Tg M	0.0055
DMSO M vs. 24hr Tg M	0.0485		DMSO M vs. 24hr Tg M	0.0205
2hr Tg M vs. 24hr Tg M	0.1659		2hr Tg M vs. 24hr Tg M	0.1828

### Sheet: Fig 4
B			C			D			E			F			G			H
Insulin HG (relative to DMSO)			Insulin HG (relative to DMSO)			Insulin Content (raw)			Proinsulin Content (raw)			GSIS (nM)			GSIS (% fasting)			Glucose tolerance test
F DMSO vs. F 0hr Tg	0.0083		M DMSO vs. M 0hr Tg	0.2453		Mann-Whitney test			Mann-Whitney test			Unpaired Student’s t-test			Unpaired Student’s t-test			Unpaired Student’s t-test
F DMSO vs. F 2hr Tg	0.0371		M DMSO vs. M 2hr Tg	0.7078		F DMSO vs. F 0hr Tg	0.6364		F DMSO vs. F 0hr Tg	0.6661		F 0 min vs M 0 min	0.0063		F 0 min vs M 0 min	-		F 0 min vs M 0 min	0.327319
F DMSO vs. F 4hr Tg	0.5034		M DMSO vs. M 4hr Tg	0.0013		F DMSO vs. F 2hr Tg	0.1251		F DMSO vs. F 2hr Tg	0.0437		F 15 min vs M 15 min	0.1361		F 15 min vs M 15 min	0.0279		F 15 min vs M 15 min	0.303017
						F DMSO vs. F 4hr Tg	0.0269		F DMSO vs. F 4hr Tg	0.1837		F 30 min vs M 30 min	0.0009		F 30 min vs M 30 min	0.6374		F 30 min vs M 30 min	0.956416
						M DMSO vs. M 0hr Tg	0.2455		M DMSO vs. M 0hr Tg	0.0865								F 60 min vs M 60 min	0.164202
						M DMSO vs. M 2hr Tg	0.1626		M DMSO vs. M 2hr Tg	0.0014		Female AUC vs Male AUC	0.0159		Female AUC vs Male AUC	0.061		F 90 min vs M 90 min	0.530895
						M DMSO vs. M 4hr Tg	0.1705		M DMSO vs. M 4hr Tg	0.0005								F 120 min vs M 120 min	0.619916
																		Female AUC vs Male AUC	0.8359

### Sheet: S3
A													B
All Donors - p values													Donors with T2D - p values
	Sex	Age (Yr)	BMI	HbA1c	Diabetes Status	AA+3 mM G	AA+16.7 mM G	AA+16.7 mM G+IBMX	30 mM KCl	Total Secretion				Sex	Age (Yr)	BMI	HbA1c	AA+3 mM G	AA+16.7 mM G	AA+16.7 mM G+IBMX	30 mM KCl	Total Secretion
Sex	0	0.431575	0.097467	0.735106	0.390021	0.425894	0.705583	0.345882	0.668789	0.57828			Sex	0	0.233683	0.248003	0.656342	0.63782	0.3206	0.159048	0.956294	0.31476
Age (Yr)	0.431575	0	0.771402	0.0254816	0.00185751	0.393159	0.753	0.406616	0.984618	0.584886			Age (Yr)	0.233683	0	0.110523	0.422432	0.177681	0.0816654	0.0438319	0.501911	0.0778076
BMI	0.097467	0.771402	0	0.179463	0.0570741	0.60896	0.969257	0.720486	0.844828	0.860456			BMI	0.248003	0.110523	0	0.84895	0.445413	0.385697	0.35515	0.79552	0.372155
HbA1c	0.735106	0.0254816	0.179463	0	1.26899e-05	0.353081	0.441378	0.351103	0.738534	0.449879			HbA1c	0.656342	0.422432	0.84895	0	0.264996	0.641765	0.816802	0.585294	0.925376
Diabetes Status	0.390021	0.00185751	0.0570741	1.26899e-05	0	0.404326	0.0370474	0.0118557	0.114513	0.0173656			AA+3 mM G	0.63782	0.177681	0.445413	0.264996	0	0.131628	0.0674903	0.337108	0.0251701
AA+3 mM G	0.425894	0.393159	0.60896	0.353081	0.404326	0	1.09765e-05	0.000154116	0.00118862	7.07735e-07			AA+16.7 mM G	0.3206	0.0816654	0.385697	0.641765	0.131628	0	0.000155909	0.105384	0.000218056
AA+16.7 mM G	0.705583	0.753	0.969257	0.441378	0.0370474	1.09765e-05	0	5.47507e-15	3.27576e-05	9.16599e-17			AA+16.7 mM G+IBMX	0.159048	0.0438319	0.35515	0.816802	0.0674903	0.000155909	0	0.106091	4.67366e-05
AA+16.7 mM G+IBMX	0.345882	0.406616	0.720486	0.351103	0.0118557	0.000154116	5.47507e-15	0	0.000112958	7.9683e-23			30 mM KCl	0.956294	0.501911	0.79552	0.585294	0.337108	0.105384	0.106091	0	0.0635192
30 mM KCl	0.668789	0.984618	0.844828	0.738534	0.114513	0.00118862	3.27576e-05	0.000112958	0	1.03645e-06			Total Secretion	0.31476	0.0778076	0.372155	0.925376	0.0251701	0.000218056	4.67366e-05	0.0635192	0
Total Secretion	0.57828	0.584886	0.860456	0.449879	0.0173656	7.07735e-07	9.16599e-17	7.9683e-23	1.03645e-06	0

### Sheet: S4
A
Insulin Tolerance Test
Unpaired Student’s t-test
F 0 min vs M 0 min	-
F 15 min vs M 15 min	0.26638
F 30 min vs M 30 min	0.917543
F 60 min vs M 60 min	0.689334
F 90 min vs M 90 min	0.580009
F 120 min vs M 120 min	0.582459
Female AUC vs Male AUC	0.8359

### Sheet: S6
B			C
Protein synthesis per cell			Protein synthesis per cell
Unpaired Student’s t-test			Unpaired Student’s t-test
Female vs Male	p=0.027		DMSO F vs 2 hr Tg F	p=8.9e-09
			DMSO F vs 24 hr Tg F	p=2.4e-05
			2hr Tg F vs 24 hr Tg F	p<2.22e-16
			DMSO M vs 2 hr Tg M	p<2.22e-16
			DMSO M vs 24 hr Tg M	p<2.22e-16
			2hr Tg M vs 24 hr Tg M	p=0.07

### Sheet: S8
A			B			C			D			E			F			G
BiP (n. actin)			p-IRE1alpha (n. actin)			Chop (n. actin)			p-eIF2alpha (n. total)			Bip (n. actin)			p-IRE1alpha (n. actin)			p-eIF2alpha (n. total)
Student’s t-test (paired)			Student’s t-test (paired)			Student’s t-test (paired)			Student’s t-test (paired)			Student’s t-test (paired)			Student’s t-test (paired)			Student’s t-test (paired)
F-DMSO vs F-Tg	0.0011		F-DMSO vs F-Tg	0.0001		F-DMSO vs F-Tg	0.0333		F-DMSO vs F-Tg	0.0698		F-DMSO vs F-Tg	0.3319		F-DMSO vs F-Tg	0.9257		F-DMSO vs F-Tg	0.8451
M-DMSO vs M-Tg	0.1187		M-DMSO vs M-Tg	0.0148		M-DMSO vs M-Tg	0.0164		M-DMSO vs M-Tg	0.9822		M-DMSO vs M-Tg	0.0048		M-DMSO vs M-Tg	0.8273		M-DMSO vs M-Tg	0.3076

### Sheet: S9
A				B
Insulin LG (raw)				Proinsulin LG (raw)
Mann-Whitney test				Mann-Whitney test
F DMSO vs. F 0hr Tg	0.1061			F DMSO vs. F 0hr Tg	0.1893
F DMSO vs. F 2hr Tg	0.0047			F DMSO vs. F 2hr Tg	0.8906
F DMSO vs. F 4hr Tg	0.0003			F DMSO vs. F 4hr Tg	0.1349
M DMSO vs. M 0hr Tg	0.0371			M DMSO vs. M 0hr Tg	0.2977
M DMSO vs. M 2hr Tg	0.1729			M DMSO vs. M 2hr Tg	0.0706
M DMSO vs. M 4hr Tg	0.2453			M DMSO vs. M 4hr Tg	0.7551
Insulin HG (raw)				Insulin HG (raw)
Mann-Whitney test				Mann-Whitney test
F DMSO vs. F 0hr Tg	0.0012			F DMSO vs. F 0hr Tg	0.0075
F DMSO vs. F 2hr Tg	0.0061			F DMSO vs. F 2hr Tg	0.0437
F DMSO vs. F 4hr Tg	0.4828			F DMSO vs. F 4hr Tg	0.1256
M DMSO vs. M 0hr Tg	0.276			M DMSO vs. M 0hr Tg	0.1181
M DMSO vs. M 2hr Tg	0.7569			M DMSO vs. M 2hr Tg	0.3026
M DMSO vs. M 4hr Tg	0.0012			M DMSO vs. M 4hr Tg	0.0025
